# Boosted cell-free gene expression for robust signal readout from a single-copy DNA template in microdroplets

**DOI:** 10.64898/2026.02.22.707295

**Authors:** Taro Furubayashi, Naohiro Terasaka, Kenya Tajima, Hiroyuki Noji

## Abstract

Cell-free gene expression in micro-compartments constitutes a chassis for biotechnology and synthetic biology. Protein synthesis from low concentrations of DNA, a single copy per compartment, is essential for in vitro evolution of biomolecules and synthetic cells. However, insufficient yield of protein synthesized from typically sub-picomolar DNA results in undetectable signals or inadequate activity of desired protein functions. Here we identify and largely mitigate yield-limiting bottlenecks of reconstituted in vitro transcription and translation (IVTT) at low DNA input. Systematic comparison of commercial reconstituted IVTT kits revealed that gene expression starts becoming limited by mRNA scarcity around 20-200 pM DNA input. We further uncovered that the standard ribosome concentration is excessive at low-DNA input and shortens the lifetime of translation. These findings led to a simple optimization recipe that combines supplementation with a highly active T7 RNA polymerase and a reduction in ribosome concentration, which synergistically amplified gene expression by ∼10-fold across diverse fluorescent proteins and enzymes. This low-DNA-optimized formulation in picoliter droplets achieved ∼94 nM protein expression from a single copy of DNA (∼0.12 pM). The user-friendly boosted IVTT protocol paves the way for straightforward functional screening and in vitro reconstitution of cellular functions in DNA-scarce environments.

**Graphical Abstract:** 
