## Supplementary Data for "Boosted cell-free gene expression for robust signal readout from a single-copy DNA template in microdroplets"

### Sheet: Genes
mNeonGreen	AAAGTAAGCCCCCACCCTCACATGATACCATTCTCCTAATATCGACATAATCCGTCGATCCTCGGCATACCATGATCAGGGAGGGAAACTACTACTTAATATATCAATCTATAGACCTACTAGATAGGTTTGTCAATGAACAACATAAAACGACACAGAATCCCACGTTTTAGCGCTTCGTCTGTGTCGCAGGCGGGACATCCGATAGCCATACTAACAGTGTGAAATTAATACGACTCACTATAGGGAGACCACAACGGTTTCCCTCTAGAAATAATTTTGTTTAACTTTAAGAAGGAGATATACATATGGTGAGTAAAGGAGAGGAGGACAATATGGCCTCATTACCGGCTACCCATGAATTACATATTTTCGGGTCTATAAATGGTGTGGATTTTG…
mScarlet-I3	AAAGTAAGCCCCCACCCTCACATGATACCATTCTCCTAATATCGACATAATCCGTCGATCCTCGGCATACCATGATCAGGGAGGGAAACTACTACTTAATATATCAATCTATAGACCTACTAGATAGGTTTGTCAATGAACAACATAAAACGACACAGAATCCCACGTTTTAGCGCTTCGTCTGTGTCGCAGGCGGGACATCCGATAGCCATACTAACAGTGTGAAATTAATACGACTCACTATAGGGAGACCACAACGGTTTCCCTCTAGAAATAATTTTGTTTAACTTTAAGAAGGAGATATACATATGGATAGCACGGAAGCGGTAATTAAAGAATTTATGCGCTTCAAAGTGCACATGGAGGGCTCTATGAATGGCCATGAGTTCGAAATTGAAG…
Savinase	GGCGGGACATCCGATAGCCATACTAACAGTGTGAAATTAATACGACTCACTATAGGGAGACCACAACGGTTTCCCTCTAGAAATAATTTTGTTTAACTTTAAGAAGGAGATATACATATGGCCCAGTCAGTCCCCTGGGGCATTTCTCGAGTTCAAGCACCAGCCGCACACAACCGGGGGCTGACTGGCTCGGGTGTTAAAGTCGCCGTGTTGGATACTGGTATTAGTACCCATCCGGACCTCAACATCCGTGGTGGCGCGTCCTTCGTCCCTGGGGAGCCAAGTACCCAAGACGGTAATGGCCACGGAACCCATGTGGCTGGGACCATCGCGGCGCTGAACAACAGTATAGGCGTGTTGGGTGTGGCACCTAGCGCGGAACTGTATGCAGTCAAAGTT…
NanoLuc	AAAGTAAGCCCCCACCCTCACATGATACCATTCTCCTAATATCGACATAATCCGTCGATCCTCGGCATACCATGATCAGGGAGGGAAACTACTACTTAATATATCAATCTATAGACCTACTAGATAGGTTTGTCAATGAACAACATAAAACGACACAGAATCCCACGTTTTAGCGCTTCGTCTGTGTCGCATGTGAAATTAATACGACTCACTATAGGGAGACCACAACGGTTTCCCTCTAGAAATAATTTTGTTTAACTTTAAGAAGGAGATATACATATGGTCTTTACTCTGGAAGACTTTGTTGGCGACTGGCGTCAGACGGCGGGATATAACCTCGATCAAGTTCTGGAACAGGGCGGTGTATCTTCACTGTTCCAAAATCTGGGTGTGTCGGTC…
ALP	GGCGGGACATCCGATAGCCATACTAACAGTGTGAAATTAATACGACTCACTATAGGGAGACCACAACGGTTTCCCTCTAGAAATAATTTTGTTTAACTTTAAGAAGGAGATATACATATGAAGCAGAGTACTATTGCGCTCGCGCTGCTGCCGCTGCTGTTCACACCGGTCACAAAAGCTCGCACACCTGAAATGCCGGTTCTTGAAAATAGAGCTGCGCAAGGCGACATTACGGCTCCTGGCGGTGCGCGTCGACTTACCGGAGATCAGACCGCAGCGCTCAGAGACAGCCTATCTGACAAACCTGCGAAAAATATCATCCTGCTAATTGGTGACGGTATGGGAGACTCTGAAATAACCGCAGCTCGTAACTACGCAGAAGGGGCGGGTGGCTTTTTC…
Primer-1 and -2 were used for PCR of mNeonGreen, mScarlet-I3, Savinase, and ALP.
Primer-1 and -3 were used for PCR of NanoLuc.

### Sheet: Primers
Primer-1	GCCGGGAATTTAATACGACTCACTATAGGGAGACCACAACGGTTTC
Primer-2	GACTCGAATATGGACCAGATCTGGGCACC
Primer-3	CGTTTAACATGTTATACTATAATAGAAGTAAGGTAATAAGACAACCAATCATAGGAGG
